# Transcriptional analysis in bacteriophage Fc02 of *Pseudomonas aeruginosa* revealed two overlapping genes with exclusion activity

**DOI:** 10.1101/2022.11.17.516636

**Authors:** Irais Ramírez-Sánchez, Marco Magos-Castro, Gabriel Guarneros

## Abstract

Little is known about the gene expression program during transition from lysogenic to lytic cycles of temperate bacteriophages in *Pseudomonas aeruginosa*. To investigate this issue, we developed a thermo-sensitive repressor mutant in a lysogen and analyzed the phage transcriptional program by strand-specific RNA-Seq before and after thermo-induction. As expected, the repressor gene located on the phage DNA forward strand, is transcribed in the lysogen at the permissive temperature of 30°C. Upstream the promoter gene, we noticed the presence of two overlapped ORFs apparently in the same transcript, one ORF is a gene that encodes a protein of 7.9 kDa mediating exclusion of various super-infecting phages. The other ORF, placed in an alternate reading frame, with a possible AUG initiation codon at 25 n downstream the AUG of the first gene, is expected to encode a 20.7 kDa polypeptide of yet unknown function. Upon lifting repression at 40°C, starts transcription of an operon, involved in the lytic cycle from a promoter on the reverse phage DNA strand. The first gene in the operon is a homolog of the antirepresor *ner*, a common gene in the lysis-lysogeny regulation region of other phages. Interestingly, the next gene after *ner* is gene10 that on the reverse strand, overlaps the overlapped gene *olg1* on the forward strand. Curiously, gene 10 expression also shows superinfection exclusion. Strand-specific RNA-Seq also has uncover the transcription succession of gene modules expressed during the phage lytic stage.
