## Supplementary material for "Transcriptional analysis in bacteriophage Fc02 of *Pseudomonas aeruginosa* revealed two overlapping genes with exclusion activity": Table S1

### Sheet: PAO130vs5min40
PAO1
10 most DEG's 30°C vs 5 min at 40°C
UP-REGULATED
	baseMean	log2FoldChange	lfcSE	stat	pvalue	padj	Gen_PA	Gen_symbol	Descripcion	GO	PMID
PA4542	46456.4	4.87636	0.159616	30.5505	5.56946e-205	1.52018e-201	PA4542	clpB	ClpB protein	GO:0016887 GO:0005524 GO:0034605	PMID:9677327 PMID:9677327 PMID:2066329
PA3952	573.602	4.59325	0.254718	18.0327	1.07924e-72	3.68222e-70	PA3952	PA3952	hypothetical protein	NA	NA
PA4870	488.798	4.40911	0.200064	22.0385	1.23105e-107	7.46699e-105	PA4870	PA4870	conserved hypothetical protein	NA	NA
PA0779	26979.5	4.23901	0.14105	30.0533	1.97909e-198	3.60129e-195	PA0779	asrA	AsrA	GO:0071236 GO:0080164	PMID:21357290 PMID:18043907
PA1596	92409.6	4.02982	0.148972	27.0509	3.72419e-161	5.08259e-158	PA1596	htpG	heat shock protein HtpG	NA	NA
PA4762	23017.1	3.70751	0.145075	25.5558	4.73211e-144	5.16652e-141	PA4762	grpE	heat shock protein GrpE	GO:0006457 GO:0006508 GO:0034605	PMID:8898387 PMID:3149251 PMID:2424889
PA3272	657.008	3.62731	0.222097	16.3321	5.83277e-60	1.27364e-57	PA3272	PA3272	probable ATP-dependent DNA helicase	NA	NA
PA4761	113838	3.42633	0.134984	25.3832	3.87091e-142	3.52188e-139	PA4761	dnaK	DnaK protein	GO:0030254 GO:0071977 GO:0043107 GO:0051701 GO:0006457 GO:0006508 GO:0046777 GO:0016887 GO:0006260 GO:0042158	PMID:28758636 PMID:28758636 PMID:28758636 PMID:28758636 PMID:8898387 PMID:3149251 PMID:1835085 PMID:6314326 PMID:6086613 PMID:16109938
PA5053	5371.86	3.36643	0.138585	24.2914	2.41559e-130	1.88382e-127	PA5053	hslV	heat shock protein HslV	NA	NA
PA5054	12376.6	3.32829	0.138431	24.043	9.87104e-128	6.73575e-125	PA5054	hslU	heat shock protein HslU	NA	NA
PA3496	2847.27	3.0463	0.225759	13.4936	1.70554e-41	2.38732e-39	PA3496	PA3496	hypothetical protein	NA	NA
DOWN-REGULATED
	baseMean	log2FoldChange	lfcSE	stat	pvalue	padj	Gen_PA	Gen_symbol	Descripcion	GO	PMID
PA2038	24.6287	-4.7743	0.774614	-6.16345	7.1175e-10	1.33403e-08	PA2038	PA2038	hypothetical protein	NA	NA
PA3907	400.878	-4.28592	0.238164	-17.9956	2.10878e-72	6.77167e-70	PA3907	tseT	TOX-REase-5 domain-containing effector TseT	NA	NA
PA4022	59.9481	-3.879	0.491634	-7.89001	3.02159e-15	1.10704e-13	PA4022	hdhA	hydrazone dehydrogenase HdhA	NA	NA
PA3906	233.695	-3.81099	0.265464	-14.356	9.77257e-47	1.4819e-44	PA3906	PA3906	co-chaperone co-TecT	NA	NA
PA2039	76.9879	-3.81089	0.375681	-10.144	3.52535e-24	2.60066e-22	PA2039	PA2039	hypothetical protein	NA	NA
PA3908	794.441	-3.76772	0.214145	-17.5942	2.72853e-69	7.8395e-67	PA3908	tsiT	immunity protein TsiT	NA	NA
PA3905	368.012	-3.68643	0.213267	-17.2855	6.04995e-67	1.5727e-64	PA3905	tecT	type VI effector chaperone for Tox-Rease TecT	NA	NA
PA1970	16.4946	-3.63187	0.746742	-4.86362	1.15257e-06	1.29998e-05	PA1970	PA1970	hypothetical protein	NA	NA
PA3904	303.243	-3.60508	0.298069	-12.0948	1.12498e-33	1.25332e-31	PA3904	PA3904	PAAR4	NA	NA
PA0201	92.5555	-3.58982	0.789045	-4.54958	5.37534e-06	5.07681e-05	PA0201	PA0201	hypothetical protein	NA	NA

### Sheet: PAO1just_30vs10min40
PAO1
10 most DEG's 30°C vs 10 min at 40°C
UP-REGULATED
	baseMean	log2FoldChange	lfcSE	stat	pvalue	padj	Gen_PA	Gen_symbol	Descripcion	GO	PMID
PA3126	19622.3	5.11222	0.158866	32.1795	3.41495e-227	1.86422e-223	PA3126	ibpA	heat-shock protein IbpA	NA	NA
PA2054	38.1775	2.22492	0.438628	5.07246	3.92713e-07	4.17899e-06	PA2054	cynR	transcriptional regulator CynR	NA	NA
PA1348	27.9655	2.14089	0.453863	4.71705	2.3929e-06	2.16991e-05	PA1348	PA1348	hypothetical protein	NA	NA
PA4304	35.8575	1.8819	0.412457	4.56265	5.05122e-06	4.26192e-05	PA4304	rcpA	RcpA	NA	NA
PA2273	53.5757	1.86197	0.318242	5.85079	4.89237e-09	7.14102e-08	PA2273	soxR	SoxR	NA	NA
PA0242	36.679	1.83384	0.406445	4.51192	6.42442e-06	5.21113e-05	PA0242	PA0242	hypothetical protein	NA	NA
PA4985	60.9928	1.80197	0.361494	4.98479	6.20303e-07	6.32941e-06	PA4985	PA4985	Uncharacterized protein	NA	NA
PA2221	39.699	1.75166	0.365145	4.79717	1.60926e-06	1.52252e-05	PA2221	PA2221	conserved hypothetical protein	NA	NA
PA0941	122.875	1.7495	0.221986	7.88116	3.24347e-15	1.06025e-13	PA0941	PA0941	hypothetical protein	NA	NA
PA3398	380.78	1.73933	0.158957	10.9421	7.24769e-28	7.0652e-26	PA3398	PA3398	probable transcriptional regulator	NA	NA
DOWN-REGULATED
	baseMean	log2FoldChange	lfcSE	stat	pvalue	padj	Gen_PA	Gen_symbol	Descripcion	GO	PMID
PA2395	22.5161	-3.36197	0.572175	-5.87578	4.20858e-09	6.22619e-08	PA2395	pvdO	PvdO	GO:0002049 GO:0002049 GO:0002049	PMID:12207696 PMID:12686626 PMID:19787431
PA2304	28.6856	-3.11668	0.503525	-6.18973	6.02683e-10	1.01545e-08	PA2304	ambC	AmbC	NA	NA
PA4218	47.7193	-3.00899	0.439341	-6.84887	7.44348e-12	1.68475e-10	PA4218	ampP	AmpP	GO:0033252 GO:0009276 GO:0046677 GO:0022857	PMID:21192796 PMID:21192796 PMID:21192796 PMID:21192796
PA2394	33.5543	-2.77486	0.513391	-5.40496	6.48228e-08	8.19138e-07	PA2394	pvdN	PvdN	GO:0002049 GO:0008483 GO:0002049 GO:0002049 GO:0030288 GO:0002049 GO:0002049	PMID:12207696 PMID:12207696 PMID:12686626 PMID:19787431 PMID:16621825 PMID:16621825 PMID:12686626
PA1660	163.064	-2.47199	0.264555	-9.34396	9.27947e-21	5.06566e-19	PA1660	hsiG2	HsiG2	GO:0033103 GO:0033103	PMID:18524912 PMID:18524912
PA2408	22.6243	-2.46629	0.533103	-4.6263	3.72262e-06	3.21547e-05	PA2408	fpvD	FpvD	NA	NA
PA0616	631.644	-2.38621	0.501329	-4.75977	1.9381e-06	1.78718e-05	PA0616	PA0616	hypothetical protein	NA	NA
PA2444	25.8251	-2.37848	0.462148	-5.14658	2.65277e-07	2.93742e-06	PA2444	glyA2	serine hydroxymethyltransferase	NA	NA
PA4226	241.588	-2.37532	0.341208	-6.96149	3.36699e-12	7.88859e-11	PA4226	pchE	dihydroaeruginoic acid synthetase	NA	NA
PA0614	56.3892	-2.36048	0.372708	-6.33332	2.39938e-10	4.30862e-09	PA0614	PA0614	hypothetical protein	NA	NA

### Sheet: PAO1just_30vs20min40
PAO1
10 most DEG's 30°C vs 20 min at 40°C
UP-REGULATED
	baseMean	log2FoldChange	lfcSE	stat	pvalue	padj	Gen_PA	Gen_symbol	Descripcion	GO	PMID
PA2058	20.7614	2.7765	0.535066	5.18908	2.11339e-07	7.95946e-06	PA2058	sppA	ABC transporter substrate-binding protein SppA	NA	NA
PA0800	57.0188	2.20149	0.466239	4.72181	2.33757e-06	5.99777e-05	PA0800	PA0800	hypothetical protein	NA	NA
PA1871	32.5864	1.86548	0.417771	4.46532	7.99479e-06	0.000167921	PA1871	lasA	LasA protease precursor	GO:0005615 GO:0006508 GO:0043952 GO:0015628 GO:0004175	PMID:25488299 PMID:1597429 PMID:9642203 PMID:9642203 PMID:9642203
PA1835	273.097	1.67244	0.2824	5.92223	3.17613e-09	2.02028e-07	PA1835	PA1835	hypothetical protein	NA	NA
PA3216	46.8283	1.52996	0.343302	4.45661	8.32654e-06	0.000173554	PA3216	PA3216	hypothetical protein	NA	NA
DOWN-REGULATED
	baseMean	log2FoldChange	lfcSE	stat	pvalue	padj	Gen_PA	Gen_symbol	Descripcion	GO	PMID
PA2357	19.7939	-2.90963	0.584532	-4.9777	6.43439e-07	2.01944e-05	PA2357	msuE	NADH-dependent FMN reductase MsuE	NA	NA
PA3557	27.4679	-2.5064	0.518378	-4.83507	1.33097e-06	3.86619e-05	PA3557	arnE	ArnE	GO:1901760	PMID:17928292
PA0909	46.1525	-2.36056	0.496633	-4.75312	2.00298e-06	5.30985e-05	PA0909	alpC	AlpC	GO:0001896 GO:0006974	PMID:26100878 PMID:26100878
PA2664	133.005	-2.30414	0.503246	-4.57856	4.68187e-06	0.000106757	PA2664	fhp	flavohemoprotein	NA	NA
PA0636	1394.24	-2.29429	0.436762	-5.25294	1.49688e-07	6.10035e-06	PA0636	PA0636	hypothetical protein	NA	NA
PA2913	59.8766	-2.10027	0.376888	-5.57267	2.50868e-08	1.24544e-06	PA2913	PA2913	hypothetical protein	NA	NA
PA3912	47.625	-1.97781	0.435553	-4.54091	5.6011e-06	0.000122842	PA3912	PA3912	conserved hypothetical protein	NA	NA
PA5375	292.243	-1.83399	0.290165	-6.32053	2.60675e-10	2.2596e-08	PA5375	betT1	BetT1	GO:0031459 GO:0042426 GO:0016021 GO:0042426 GO:0033265 GO:0005275	PMID:18156257 PMID:18156257 PMID:21478341 PMID:21478341 PMID:21478341 PMID:21478341
PA3582	1334.31	-1.60052	0.151627	-10.5557	4.78314e-26	6.53018e-23	PA3582	glpK	glycerol kinase	NA	NA
PA1561	1243.51	-1.57796	0.268486	-5.87723	4.17186e-09	2.55983e-07	PA1561	aer	aerotaxis receptor Aer	GO:0009454	PMID:14987771

### Sheet: PAO1just_30vs40min40
PAO1
10 most DEG's 30°C vs 40 min at 40°C
UP-REGULATED
	baseMean	log2FoldChange	lfcSE	stat	pvalue	padj	Gen_PA	Gen_symbol	Descripcion	GO	PMID
PA1876	38.09	2.46802	0.434874	5.67526	1.38481e-08	4.60428e-07	PA1876	PA1876	probable ATP-binding/permease fusion ABC transporter	NA	NA
PA0709	44.3484	2.31986	0.487351	4.76015	1.93452e-06	3.17653e-05	PA0709	PA0709	hypothetical protein	NA	NA
PA0059	87.7015	2.30333	0.452987	5.08476	3.68082e-07	7.91303e-06	PA0059	osmC	osmotically inducible protein OsmC	NA	NA
PA0479	28.873	2.285	0.50922	4.48727	7.21431e-06	9.32807e-05	PA0479	PA0479	probable transcriptional regulator	NA	NA
PA2249	82.9677	2.27718	0.424829	5.36022	8.31184e-08	2.18104e-06	PA2249	bkdB	branched-chain alpha-keto acid dehydrogenase (lipoamide component)	GO:0043436	PMID:3046941
PA2486	39.4506	2.27653	0.466803	4.87686	1.07785e-06	1.93615e-05	PA2486	ptrC	Pseudomonas type III repressor gene C PtrC	NA	NA
PA0567	97.3479	2.255	0.47622	4.73521	2.18833e-06	3.46572e-05	PA0567	PA0567	conserved hypothetical protein	NA	NA
PA0355	78.0333	2.24472	0.459512	4.885	1.03426e-06	1.87312e-05	PA0355	pfpI	protease PfpI	GO:0044011 GO:0044010 GO:0071236 GO:0071978	PMID:22123702 PMID:22123702 PMID:22123702 PMID:22123702
PA0459	157.346	2.19369	0.45925	4.77669	1.78209e-06	2.95341e-05	PA0459	PA0459	probable ClpA/B protease ATP binding subunit	NA	NA
PA1248	41.2895	2.16764	0.47606	4.55329	5.28135e-06	7.21201e-05	PA1248	aprF	Alkaline protease secretion outer membrane protein AprF precursor	GO:0046903	PMID:1427098
DOWN-REGULATED
	baseMean	log2FoldChange	lfcSE	stat	pvalue	padj	Gen_PA	Gen_symbol	Descripcion	GO	PMID
PA1183	2592.1	-6.0156	0.301688	-19.9398	1.83849e-88	9.84145e-85	PA1183	dctA	C4-dicarboxylate transport protein	GO:0006835 GO:0015740 GO:0015741 GO:0015740	PMID:21725012 PMID:21725012 PMID:21725012 PMID:21725012
PA5530	1948.87	-4.88468	0.258727	-18.8796	1.67772e-79	4.49041e-76	PA5530	PA5530	C5-dicarboxylate transporter	GO:0006835	PMID:24794562
PA0166	45.8503	-3.25369	0.558642	-5.82428	5.73591e-09	2.10304e-07	PA0166	PA0166	probable transporter	NA	NA
PA3452	7469.47	-2.52942	0.260154	-9.72275	2.41175e-22	1.17365e-19	PA3452	mqoA	malatequinone oxidoreductase	GO:0006099 GO:0006091	PMID:9660197 PMID:9660197
PA0162	2104.37	-2.43901	0.259009	-9.41671	4.65423e-21	1.77958e-18	PA0162	opdC	histidine porin OpdC	NA	NA
PA1319	709.176	-2.28458	0.317341	-7.19912	6.06016e-13	7.37273e-11	PA1319	cyoC	cytochrome o ubiquinol oxidase subunit III	NA	NA
PA0637	171.572	-2.25449	0.484077	-4.65729	3.20405e-06	4.81777e-05	PA0637	PA0637	conserved hypothetical protein	NA	NA
PA1317	1771.43	-2.17396	0.318331	-6.82926	8.53558e-12	7.12149e-10	PA1317	cyoA	cytochrome o ubiquinol oxidase subunit II	GO:0009319	PMID:2162835
PA0640	473.339	-2.16202	0.413508	-5.22848	1.70911e-07	4.15858e-06	PA0640	PA0640	probable bacteriophage protein	NA	NA
PA0628	603.205	-2.14634	0.429547	-4.99674	5.83061e-07	1.18112e-05	PA0628	PA0628	conserved hypothetical protein	NA	NA

### Sheet: PAO1(Fc02)30°C vs 5 min40
PAO1(Fc02)
10 most DEG's 30°C vs 5 min at 40°C
UP-REGULATED
	baseMean	log2FoldChange	lfcSE	stat	pvalue	padj	Gen_PA	Gen_symbol	Descripcion	GO	PMID
PA2887	41.6098	2.89844	0.437054	6.63176	3.31717e-11	6.36829e-10	PA2887	atuB	putative dehydrogenase involved in catabolism of citronellol	NA	NA
PA0673	17.4376	2.73042	0.602562	4.53136	5.86057e-06	4.20481e-05	PA0673	PA0673	hypothetical protein	NA	NA
PA2221	57.7355	2.44661	0.486436	5.02968	4.91303e-07	4.50828e-06	PA2221	PA2221	conserved hypothetical protein	NA	NA
PA2108	22.4296	2.36412	0.518796	4.55693	5.19056e-06	3.76734e-05	PA2108	PA2108	probable decarboxylase	NA	NA
PA1877	21.144	2.34999	0.509922	4.60853	4.05517e-06	3.03733e-05	PA1877	PA1877	probable secretion protein	NA	NA
PA5379	23.9247	2.34862	0.500883	4.68896	2.746e-06	2.12174e-05	PA5379	sdaB	L-serine dehydratase	GO:0031459 GO:0006565 GO:0003941	PMID:24097953 PMID:15155761 PMID:15155761
PA2782	36.9333	2.25521	0.452379	4.98523	6.18868e-07	5.60569e-06	PA2782	bamI	biofilm-associated metzincin Inhibitor BamI	GO:0005615 GO:0005515	PMID:25488299 PMID:25488299
PA2016	225.767	2.20751	0.314245	7.0248	2.1437e-12	4.78505e-11	PA2016	liuR	regulator of liu genes	GO:0006521 GO:0006351 GO:0008300	PMID:18820024 PMID:18820024 PMID:15345388
PA2418	21.9964	2.19475	0.486221	4.5139	6.36451e-06	4.52025e-05	PA2418	PA2418	hypothetical protein	NA	NA
PA0242	52.6112	2.18376	0.352336	6.19795	5.72036e-10	8.96295e-09	PA0242	PA0242	hypothetical protein	NA	NA
DOWN-REGULATED
	baseMean	log2FoldChange	lfcSE	stat	pvalue	padj	Gen_PA	Gen_symbol	Descripcion	GO	PMID
PA2394	36.72	-3.47788	0.568847	-6.11392	9.72156e-10	1.45823e-08	PA2394	pvdN	PvdN	GO:0002049 GO:0008483 GO:0002049 GO:0002049 GO:0030288 GO:0002049 GO:0002049	PMID:12207696 PMID:12207696 PMID:12686626 PMID:19787431 PMID:16621825 PMID:16621825 PMID:12686626
PA2357	18.1451	-3.27439	0.660359	-4.9585	7.10397e-07	6.35291e-06	PA2357	msuE	NADH-dependent FMN reductase MsuE	NA	NA
PA2412	18.1594	-3.2664	0.686672	-4.75686	1.96631e-06	1.58007e-05	PA2412	PA2412	conserved hypothetical protein	GO:0002049 GO:0016790 GO:0002049 GO:0002049	PMID:12207696 PMID:12207696 PMID:12686626 PMID:17502378
PA2490	17.4047	-3.07737	0.632624	-4.86445	1.14777e-06	9.81187e-06	PA2490	PA2490	conserved hypothetical protein	NA	NA
PA0527	739.548	-2.92746	0.203359	-14.3955	5.52207e-47	1.35051e-44	PA0527	rsmY	transcriptional regulator Dnr	GO:0071731 GO:0051353 GO:0051173	PMID:7664887 PMID:9767567 PMID:20553552
PA1546	3337.55	-2.83798	0.174653	-16.2492	2.26233e-59	8.48375e-57	PA1546	hemN	oxygen-independent coproporphyrinogen III oxidase	GO:0004109	PMID:9767567
PA1694	17.7209	-2.81615	0.60817	-4.63053	3.64737e-06	2.74284e-05	PA1694	pscQ	translocation protein in type III secretion	GO:0030254	PMID:22320351
PA3278	45.675	-2.81485	0.395245	-7.12178	1.06545e-12	2.51813e-11	PA3278	PA3278	hypothetical protein	NA	NA
PA5207	99.8382	-2.68862	0.328591	-8.18225	2.78586e-16	1.011e-14	PA5207	PA5207	probable phosphate transporter	NA	NA
PA0166	49.8611	-2.67169	0.401563	-6.65322	2.86745e-11	5.60754e-10	PA0166	PA0166	probable transporter	NA	NA

### Sheet: PAO1(Fc02)_just30°C vs 10 min40
PAO1(Fc02)
10 most DEG's 30°C vs 10 min at 40°C
UP-REGULATED
	baseMean	log2FoldChange	lfcSE	stat	pvalue	padj	Gen_PA	Gen_symbol	Descripcion	GO	PMID
PA0136	18.42	2.81468	0.576587	4.88161	1.05222e-06	7.27271e-06	PA0136	PA0136	probable ATP-binding component of ABC transporter	NA	NA
PA4904	24.4348	2.58438	0.495336	5.21742	1.81437e-07	1.48137e-06	PA4904	vanA	vanillate O-demethylase oxygenase subunit	NA	NA
PA2767	23.0883	2.32444	0.519887	4.47104	7.78385e-06	4.43327e-05	PA2767	PA2767	probable enoyl-CoA hydratase/isomerase	NA	NA
PA2488	28.5479	2.13524	0.467852	4.56392	5.02065e-06	2.98204e-05	PA2488	PA2488	probable transcriptional regulator	NA	NA
PA1310	45.3854	2.13268	0.362325	5.88609	3.95435e-09	4.56693e-08	PA1310	phnW	2-aminoethylphosphonatepyruvate aminotransferase	GO:0047304 GO:0030170	PMID:6406228 PMID:6406228
PA4140	53.3369	2.08095	0.351171	5.92573	3.10908e-09	3.65317e-08	PA4140	PA4140	hypothetical protein	NA	NA
PA0479	29.3942	2.05267	0.449517	4.5664	4.96179e-06	2.95032e-05	PA0479	PA0479	probable transcriptional regulator	NA	NA
PA1316	49.161	1.97146	0.421883	4.673	2.96838e-06	1.8484e-05	PA1316	PA1316	probable major facilitator superfamily (MFS) transporter	NA	NA
PA4156	62.9441	1.91292	0.338929	5.64403	1.66117e-08	1.67824e-07	PA4156	fvbA	FvbA	GO:0015891 GO:0015344	PMID:21546589 PMID:21546589
PA1311	65.4839	1.89868	0.30453	6.23478	4.52406e-10	6.11314e-09	PA1311	phnX	2-phosphonoacetaldehyde hydrolase	GO:0019700 GO:0050194	PMID:9332393 PMID:9332393
DOWN-REGULATED
	baseMean	log2FoldChange	lfcSE	stat	pvalue	padj	Gen_PA	Gen_symbol	Descripcion	GO	PMID
PA1695	13.5991	-3.25685	0.717654	-4.53819	5.67402e-06	3.31547e-05	PA1695	pscP	translocation protein in type III secretion	GO:0030254	PMID:10217778
PA0201	168.042	-2.7989	0.26093	-10.7266	7.63307e-27	6.25102e-25	PA0201	PA0201	hypothetical protein	NA	NA
PA1970	20.9321	-2.74483	0.559322	-4.90741	9.22853e-07	6.50328e-06	PA1970	PA1970	hypothetical protein	NA	NA
PA2413	33.6477	-2.68097	0.528221	-5.07547	3.86536e-07	2.93431e-06	PA2413	pvdH	L-24-diaminobutyrate2-ketoglutarate 4-aminotransferase PvdH	GO:0002049 GO:0002049 GO:0008483 GO:0002049	PMID:12686626 PMID:15317763 PMID:15317763 PMID:12686626
PA2411	43.6093	-2.55268	0.418207	-6.10388	1.03523e-09	1.3228e-08	PA2411	PA2411	probable thioesterase	NA	NA
PA3557	32.8963	-2.5322	0.483459	-5.23767	1.62617e-07	1.33174e-06	PA3557	arnE	ArnE	GO:1901760	PMID:17928292
PA4224	40.9796	-2.39057	0.466303	-5.12665	2.94944e-07	2.29377e-06	PA4224	pchG	pyochelin biosynthetic protein PchG	NA	NA
PA1844	57.1769	-2.36987	0.339059	-6.98956	2.75751e-12	5.03526e-11	PA1844	tse1	Tse1	GO:0004040	PMID:21776080
PA2303	25.2592	-2.35029	0.475028	-4.94769	7.50986e-07	5.35499e-06	PA2303	ambD	AmbD	NA	NA
PA0277	4063.14	-2.31426	0.229834	-10.0692	7.5566e-24	4.69464e-22	PA0277	PA0277	conserved hypothetical protein	NA	NA

### Sheet: PAO1(Fc02)_just30°C vs 20 min40
PAO1(Fc02)
10 most DEG's 30°C vs 20 min at 40°C
UP-REGULATED
	baseMean	log2FoldChange	lfcSE	stat	pvalue	padj	Gen_PA	Gen_symbol	Descripcion	GO	PMID
PA3126	4507.84	2.77147	0.185309	14.9559	1.42562e-50	3.59461e-48	PA3126	ibpA	heat-shock protein IbpA	NA	NA
PA3209	84.0435	2.54377	0.274838	9.25554	2.13149e-20	1.08521e-18	PA3209	PA3209	conserved hypothetical protein	NA	NA
PA2222	113.332	2.4466	0.30175	8.10804	5.14434e-16	1.84049e-14	PA2222	PA2222	hypothetical protein	NA	NA
PA2486	25.9707	2.43922	0.46712	5.22182	1.77178e-07	1.56882e-06	PA2486	ptrC	Pseudomonas type III repressor gene C PtrC	NA	NA
PA4738	321.767	2.3185	0.490179	4.7299	2.24628e-06	1.54068e-05	PA4738	PA4738	conserved hypothetical protein	NA	NA
PA2504	25.4045	2.25986	0.468955	4.81893	1.44332e-06	1.05122e-05	PA2504	PA2504	hypothetical protein	NA	NA
PA0747	59.6696	2.21091	0.322662	6.85208	7.27841e-12	1.4766e-10	PA0747	PA0747	probable aldehyde dehydrogenase	NA	NA
PA1596	34506.4	2.19744	0.195488	11.2408	2.57016e-29	2.43018e-27	PA1596	htpG	heat shock protein HtpG	NA	NA
PA4386	43424.7	2.06912	0.156011	13.2626	3.81327e-40	6.96251e-38	PA4386	groES	GroES protein	NA	NA
PA1348	34.9958	2.05152	0.429388	4.77777	1.77251e-06	1.25979e-05	PA1348	PA1348	hypothetical protein	NA	NA
DOWN-REGULATED
	baseMean	log2FoldChange	lfcSE	stat	pvalue	padj	Gen_PA	Gen_symbol	Descripcion	GO	PMID
PA3555	78.5812	-2.93528	0.317126	-9.25588	2.12469e-20	1.08521e-18	PA3555	arnD	ArnD	GO:1901760	PMID:15695810
PA3911	18.9302	-2.46627	0.537994	-4.5842	4.55735e-06	2.93567e-05	PA3911	PA3911	conserved hypothetical protein	NA	NA
PA4889	237.258	-2.29302	0.248912	-9.21219	3.19546e-20	1.61142e-18	PA4889	PA4889	probable oxidoreductase	NA	NA
PA3904	330.993	-2.17318	0.224752	-9.66927	4.07282e-22	2.29421e-20	PA3904	PA3904	PAAR4	NA	NA
PA4218	60.1443	-1.97941	0.44462	-4.45193	8.51038e-06	5.15589e-05	PA4218	ampP	AmpP	GO:0033252 GO:0009276 GO:0046677 GO:0022857	PMID:21192796 PMID:21192796 PMID:21192796 PMID:21192796
PA2393	50.3552	-1.97716	0.376508	-5.2513	1.51025e-07	1.36e-06	PA2393	PA2393	putative dipeptidase	GO:0002049 GO:0016805 GO:0002049 GO:0016805 GO:0016805	PMID:12207696 PMID:12207696 PMID:12686626 PMID:1313537 PMID:15687295
PA2397	65.8281	-1.97638	0.395925	-4.99182	5.98122e-07	4.75437e-06	PA2397	pvdE	pyoverdine biosynthesis protein PvdE	GO:0042626 GO:0042626 GO:0002049	PMID:19787431 PMID:8918232 PMID:8918232
PA2038	31.1148	-1.96664	0.396659	-4.95802	7.12154e-07	5.56174e-06	PA2038	PA2038	hypothetical protein	NA	NA
PA1112b	522.036	-1.96279	0.161566	-12.1486	5.83878e-34	7.54057e-32	PA1112b	PA1112b	conserved hypothetical protein	NA	NA
PA2194	81.9693	-1.95966	0.290542	-6.74486	1.53179e-11	2.9494e-10	PA2194	hcnB	hydrogen cyanide synthase HcnB	NA	NA

### Sheet: PAO1(Fc02)_just30°C vs 40 min40
PAO1(Fc02)
10 most DEG's 30°C vs 40 min at 40°C
UP-REGULATED
	baseMean	log2FoldChange	lfcSE	stat	pvalue	padj	Gen_PA	Gen_symbol	Descripcion	GO	PMID
PA2176	21.2041	3.97033	0.676812	5.86623	4.45828e-09	5.65609e-08	PA2176	PA2176	hypothetical protein	NA	NA
PA3499	14.774	3.4114	0.697885	4.8882	1.01761e-06	8.60763e-06	PA3499	PA3499	hypothetical protein	NA	NA
PA2171	20.6345	3.20855	0.589891	5.43922	5.35151e-08	5.69145e-07	PA2171	PA2171	hypothetical protein	NA	NA
PA3952	249.275	2.91614	0.330028	8.83603	9.91789e-19	3.44371e-17	PA3952	PA3952	hypothetical protein	NA	NA
PA2190	18.575	2.67027	0.577292	4.62551	3.73679e-06	2.8214e-05	PA2190	PA2190	conserved hypothetical protein	NA	NA
PA2746a	31.9833	2.66859	0.461743	5.77938	7.49745e-09	9.08904e-08	PA2746a	PA2746a	hypothetical protein	NA	NA
PA1990	27.2005	2.58762	0.548827	4.71483	2.41916e-06	1.89788e-05	PA1990	pqqH	PqqH	NA	NA
PA2414	38.8543	2.51233	0.457995	5.48549	4.1233e-08	4.54776e-07	PA2414	PA2414	L-sorbosone dehydrogenase	NA	NA
PA0697	19.16	2.50076	0.546116	4.57918	4.66797e-06	3.45038e-05	PA0697	PA0697	hypothetical protein	NA	NA
PA2442	71.9273	2.48788	0.368524	6.75093	1.46905e-11	2.54487e-10	PA2442	gcvT2	glycine cleavage system protein T2	GO:0004047	PMID:8188235
DOWN-REGULATED
	baseMean	log2FoldChange	lfcSE	stat	pvalue	padj	Gen_PA	Gen_symbol	Descripcion	GO	PMID
PA3661	299.964	-4.78122	0.801872	-5.96258	2.48e-09	3.29e-08	PA3661	PA3661	hypothetical protein	NA	NA
PA0085	4704.94	-3.7693	0.33404	-11.284	1.57e-29	9.84e-28	PA0085	hcp1	Hcp1	NA	NA
PA0091	1376.51	-3.66062	0.271579	-13.479	2.08e-41	1.89e-39	PA0091	vgrG1	VgrG1	GO:0033104 GO:0033103 GO:0033104 GO:0033103 GO:0033104 GO:0033103	PMID:20114026 PMID:20114026 PMID:16763151 PMID:16763151 PMID:21325275 PMID:21325275
PA3484	695.959	-3.3913	0.20715	-16.3712	3.07e-60	3.52e-58	PA3484	tse3	Tse3	GO:0003796	PMID:21776080
PA3907	509.517	-3.16631	0.229553	-13.7933	2.79e-43	2.62e-41	PA3907	tseT	TOX-REase-5 domain-containing effector TseT	NA	NA
PA2358	45.8377	-3.05889	0.422611	-7.23807	4.55e-13	9.49e-12	PA2358	PA2358	hypothetical protein	NA	NA
PA2791	36.927	-3.00736	0.441415	-6.813	9.56e-12	1.71e-10	PA2791	PA2791	hypothetical protein	NA	NA
PA3722	1211.91	-2.98715	0.235747	-12.671	8.56e-37	6.98e-35	PA3722	PA3722	hypothetical protein	NA	NA
PA3908	1074.86	-2.94425	0.24592	-11.9724	4.96e-33	3.4e-31	PA3908	tsiT	immunity protein TsiT	NA	NA
PA3906	324.573	-2.93398	0.245627	-11.9448	6.91e-33	4.68e-31	PA3906	PA3906	co-chaperone co-TecT	NA	NA
